# Longitudinal single-cell transcriptional profiling identifies dynamic neurodegenerative mechanisms in Christianson Syndrome rat

**DOI:** 10.64898/2026.10.14.756427

**Authors:** Hasib A. Riaz, Smijin Karthully Soman, Jessica F. Devlin, Gajendra Kumar, YouJin Lee, Eric M. Morrow

## Abstract

Endolysosomal dysfunction is a central feature of many neurodegenerative disorders. Loss-of-function mutations in the endosomal Na+/H+ exchanger NHE6 cause lysosomal dysfunction and the early-onset neurodegenerative disorder Christianson syndrome (CS). CS shares pathological features with more common neurodegenerative diseases; however, the extent of mechanistic overlap remains unclear. Using single-nucleus RNA sequencing across the lifespan in a CS rat model, we define the temporal progression of disease at single-cell resolution in the hippocampus. Neurons exhibit early transcriptional signatures of mitochondrial dysfunction. We investigated mitochondrial function in vitro and ex vivo and discover progressive defects in mitochondrial quality control and bioenergetics in NHE6-null tissue. Furthermore, both transcriptomic and proteomic analyses reveal robust activation of innate immunity, including cGAS-STING signaling which localizes to microglia. Therefore, in CS rat brain, early neuronal endosomal and mitochondrial impairments are followed by pronounced microglial and astrocytic activation, as well as age-dependent decline in oligodendrocyte myelinating capacity. Cross species comparison reveals substantial overlap between single-cell analyses in CS rat and in human postmortem Alzheimer’s disease hippocampus. Together, our findings define the cellular trajectories of neurodegeneration in CS, and identify convergent endolysosomal, mitochondrial, and inflammatory mechanisms that support a broader role for endolysosomal dysfunction in Alzheimer’s disease pathogenesis.
