## Extended Data Table 4 for "Longitudinal single-cell transcriptional profiling identifies dynamic neurodegenerative mechanisms in Christianson Syndrome rat"

### Sheet: Extended_data_Table2
Extended Data Table4
gene
Zranb2
Cnbd2
Calm2
LOC120102367
Tuba1a
Ncl
ENSRNOG00000069624
Uqcrh
Bmyc
Lsamp
Il1rapl1
Ywhag
Atp6v0b
Eno2
Jpt1
Cxcl12
Ptov1
Atp6v1b2
Ddn
Serf2
Tmem132d
Cx3cl1
AABR07024442.1
Enc1
Higd2a
Ywhah
Sprn
Sec62
Gpi
Gabbr1
Cdk5r1
Tspan7
Nalf1
Grm8
Gpm6a
Ndufa13
Nrxn3
Ndufb3
Cntnap5b
ENSRNOG00000066426
Bloc1s4
Mrpl17
Grin2a
AABR07060487.1
Mt-cyb
Arl6ip5
Pea15
Ncdn
Jun
Prnp
Nefl
AABR07024439.1
Csmd1
Snrnp27
Pcdh20
Gabrb3
Serp2
Celf2
Rnf11
Gpc6
Fkbp8
Retreg2
Cisd1
Mgat4c
Eif4h
Ppa1.1
Spcs3
Got1
Ldhal1
Nlgn1
Dipk1b
H2-M10.6l
Cnksr2
Trim2
Mycbp2
Rbmxl1
Hsp90b1
C12h12orf43
Gria1
Tex264
Mdga2
Ywhaq
Inf2
Tspoap1
Sema3e
Mzt1
Tbc1d22al
Rimbp2
Rsrp1
Cdc42
Pabpn1
Fstl5
ENSRNOG00000068460
Eef1a1
Clptm1l
Ddx39b
Abracl
ENSRNOG00000070335
Clta
Prps1
Ivns1abp
Cpeb4
H3f3b
Dyrk2
Crym
C3h11orf96
C5h1orf216
Rpl13
Pcp4
Pnma8b
Arl6ip4
Tp53rka
Dmwd
Kctd12
6430548M08Rikl
Ado
Sirpa
Idh3g
Cdh10
Ntng1
RT1-O1l1
Rnf39
Pgrmc2
Cant1
Arl8a
Rnf208
Ndufaf3
Septin7
Cdh20
Myg1
Akr7a2
Cnn3
C1ql3
Lzts3
Thy1
Irf2bp1
Slc25a31
Sub1
Frmpd4
Arfrp1
Ccl27
Borcs6
ENSRNOG00000065096
Efna5
Atp6v0e2
Mphosph6
Aup1
Derl2
Atxn7l3b
Mt-co1
Ptpro
Ptprd
Sfr1
Rps2
Utp23
Clstn2
Tmem59l
Mt-atp6
ENSRNOG00000065497
Igsf8
Rpsa
ENSRNOG00000065816
Elavl4
Nup62
Bcan
Coro1a
Fkbp1a
Xkr4
Trpm3
Erc2
Mcts1
Pianp
Zfat
Robo1
Tmem121
ENSRNOG00000068410
Mt-nd4
Cox7a2l
Serbp1
Angptl1
Arf1
Rtl6
Sh3rf1
Prr7
Pfdn2
Jph1
Cltc
Ly6h
Robo3
Spock1
Chgb
Fam136a
Lrrc59
ENSRNOG00000068991
Klc1
Chrm3
Thsd7a
Kcnc2
Pdzrn3
Tenm4
Stox2
Triap1
Acta1
Prkg1
Snx17
