## Extended Data Table 12 for "Longitudinal single-cell transcriptional profiling identifies dynamic neurodegenerative mechanisms in Christianson Syndrome rat"

### Sheet: Month_1.5
Extended Data Table12
Protein	pvalue	qvalue	log2FC	time_point	Sig_Status
Slc9a6	9.32036e-05	0.00742549	-2.65833	1.5M	Sig
Slc9a7	3.378e-06	0.00144348	-0.546791	1.5M	Sig
Cldn9	1.51084e-05	0.00267989	0.999512	1.5M	Sig
Plek2	2.88648e-07	0.000744159	0.628111	1.5M	Sig
Slc14a1	8.19499e-06	0.00188126	0.647192	1.5M	Sig
Apoe	2.58437e-05	0.00368115	0.966226	1.5M	Sig
Clu	5.23052e-07	0.000744159	1.22556	1.5M	Sig
Phyhd1	1.32309e-06	0.000865076	0.586198	1.5M	Sig
Gfap	1.17831e-06	0.000865076	1.71905	1.5M	Sig
Cst3	8.66565e-07	0.000786086	0.891673	1.5M	Sig
Fcgr2	3.78202e-05	0.0046175	0.884781	1.5M	Sig
S100a16	4.52717e-07	0.000744159	0.61153	1.5M	Sig
Lyz1	2.3494e-05	0.00346345	0.697318	1.5M	Sig
S100a13	0.000106802	0.00811362	0.781037	1.5M	Sig
Mlc1	5.54102e-07	0.000744159	0.660598	1.5M	Sig
Lap3	2.47388e-07	0.000744159	0.559468	1.5M	Sig
Gbp6	0.000103801	0.00799864	0.560554	1.5M	Sig
Csf1r	9.1979e-07	0.000786086	1.66074	1.5M	Sig
Chi3l1	1.64961e-06	0.000969248	1.32329	1.5M	Sig
Ctss	7.44098e-06	0.00188126	0.744617	1.5M	Sig
Inpp5d	3.00499e-05	0.00403571	0.512766	1.5M	Sig
A2m	1.38029e-06	0.000865076	1.56398	1.5M	Sig
Serping1	2.64187e-06	0.00118268	1.03664	1.5M	Sig
Plin4	3.5571e-06	0.00145393	0.670798	1.5M	Sig
LOC100910979	7.05929e-06	0.00188126	0.73433	1.5M	Sig
Blnk	7.87595e-06	0.00188126	1.22395	1.5M	Sig
Cfh	2.49588e-05	0.00360981	0.608421	1.5M	Sig
Lsp1	5.25439e-05	0.00555017	0.939428	1.5M	Sig
Spock1	2.94575e-05	0.00401347	0.754942	1.5M	Sig
Igsf1	0.000109758	0.00815383	0.823996	1.5M	Sig
B2m	1.13048e-05	0.00221409	0.974371	1.5M	Sig
Bdkrb2	0.000382512	0.0157865	0.638269	1.5M	Sig
Pdlim4	2.708e-05	0.0037438	0.856837	1.5M	Sig
LOC685067	8.11404e-05	0.00692311	0.500372	1.5M	Sig
Trpm2	5.34745e-06	0.0017465	0.738039	1.5M	Sig
Rnaset2	8.97037e-05	0.00739751	0.851771	1.5M	Sig
Lgals3bp	0.000117679	0.00844501	0.936279	1.5M	Sig
Irgm	3.55359e-05	0.0045145	0.523318	1.5M	Sig
Hexb	9.14897e-05	0.00741461	0.575332	1.5M	Sig
Ctsz	1.728e-05	0.00295363	1.47403	1.5M	Sig
S100a3	2.05724e-06	0.00110478	2.03247	1.5M	Sig
Cnn3	1.28104e-05	0.00243384	1.19441	1.5M	Sig
C2	2.411e-06	0.00113329	1.37481	1.5M	Sig
Pla2g7	3.55234e-05	0.0045145	1.07384	1.5M	Sig
Fgd2	6.91071e-05	0.0064589	0.585602	1.5M	Sig
Aif1	0.000109831	0.00815383	0.88207	1.5M	Sig
Capg	8.20463e-06	0.00188126	1.45036	1.5M	Sig
Edil3	7.43927e-06	0.00188126	1.53634	1.5M	Sig
Ptpn6	9.7261e-05	0.00755662	0.616915	1.5M	Sig
Arhgap4	0.00030386	0.0140718	0.892075	1.5M	Sig
Fabp4	4.58212e-06	0.00170246	0.537119	1.5M	Sig
Dnase2	0.000168385	0.0101881	0.595496	1.5M	Sig
Vav1	4.73147e-05	0.00542445	0.742588	1.5M	Sig
Arhgdib	0.000248566	0.0129103	0.518901	1.5M	Sig
Psme1	0.00075936	0.0217645	0.529611	1.5M	Sig
Anxa3	5.00964e-05	0.00543383	1.04939	1.5M	Sig
Lgmn	0.000142203	0.0092837	0.975106	1.5M	Sig
Hpgds	5.40572e-05	0.00559823	0.790463	1.5M	Sig
Stat3	0.000166876	0.0101881	0.511823	1.5M	Sig
Pycard	0.000209454	0.0116278	0.679857	1.5M	Sig
S1pr3	1.29446e-05	0.00243384	2.00712	1.5M	Sig
Lcp2	0.000110152	0.00815383	0.897101	1.5M	Sig
Fermt3	5.45524e-05	0.00559823	0.588874	1.5M	Sig
Naprt	8.11514e-05	0.00692311	0.512475	1.5M	Sig
Gmfg	0.000365213	0.0153963	0.767046	1.5M	Sig
Tcn2	2.28889e-05	0.00346345	0.517201	1.5M	Sig
Ptprc	5.93057e-05	0.00586877	1.10877	1.5M	Sig
Cd74	0.000112044	0.00821666	1.00249	1.5M	Sig
Hspb6	2.1232e-05	0.00334281	1.79694	1.5M	Sig
Rac2	0.000169061	0.0101881	0.65952	1.5M	Sig
Gatm	0.000370328	0.0154731	0.54148	1.5M	Sig
Lpcat2	0.000107019	0.00811362	0.903872	1.5M	Sig
Fcer1g	0.000415267	0.016403	0.592091	1.5M	Sig
Pgm5	0.00183648	0.034738	0.511043	1.5M	Sig
Mt1m	6.38272e-06	0.00188123	1.60207	1.5M	Sig
Pld4	0.000293585	0.0138	0.818889	1.5M	Sig
Arhgap45	0.0015703	0.0320883	0.52472	1.5M	Sig
Ifi47	0.00197407	0.0360354	0.628159	1.5M	Sig
Chadl	0.0006992	0.0210906	0.590884	1.5M	Sig
Itpkb	0.000279996	0.0138	0.734521	1.5M	Sig
Tmem59	0.000311085	0.0141966	0.569021	1.5M	Sig
Ddr1	9.53476e-05	0.00753246	0.846463	1.5M	Sig
Ncf4	5.03795e-05	0.00543383	1.53835	1.5M	Sig
Dhx58	0.000265186	0.013549	0.617167	1.5M	Sig
Hk2	0.000290573	0.0138	0.616292	1.5M	Sig
Slc35f6	0.000310182	0.0141966	0.544812	1.5M	Sig
Fyb1	0.000190502	0.0109872	0.70106	1.5M	Sig
Glipr2	2.70127e-05	0.0037438	1.62386	1.5M	Sig
Fgr	0.00044915	0.0173052	1.01459	1.5M	Sig
Ube2l6	0.000194935	0.0111066	0.69077	1.5M	Sig
Vwa5a	0.000306431	0.0141214	0.758737	1.5M	Sig
Plek	0.000269949	0.0135711	0.89922	1.5M	Sig
Itgb2	0.000168648	0.0101881	1.08242	1.5M	Sig
Tcirg1	0.0002774	0.0137981	0.760349	1.5M	Sig
Psmb8	0.000432316	0.0168639	0.666958	1.5M	Sig
Vamp8	0.000368325	0.0154581	0.690393	1.5M	Sig
Hcls1	0.000624702	0.0196847	0.641557	1.5M	Sig
Psmb10	0.000269798	0.0135711	0.75983	1.5M	Sig
Rgs12	0.000918742	0.024126	-0.515722	1.5M	Sig
Slc38a2	6.70372e-05	0.00636583	0.504178	1.5M	Sig
Apod	5.38756e-06	0.0017465	2.18425	1.5M	Sig
Ncf1	2.16904e-05	0.00334281	1.95252	1.5M	Sig
C1qb	0.000126636	0.00888435	1.06315	1.5M	Sig
Unc93b1	0.000331133	0.0147535	0.706385	1.5M	Sig
Cd38	0.000236094	0.0126445	0.626971	1.5M	Sig
C1qc	0.000574963	0.0188034	0.684671	1.5M	Sig
Cd44	4.95394e-05	0.00543383	1.10291	1.5M	Sig
Lamp2	0.00020784	0.0116278	1.04527	1.5M	Sig
Mt1	0.000138179	0.00921294	1.06962	1.5M	Sig
Ugt1a7	1.68548e-05	0.00293429	1.35232	1.5M	Sig
Dock8	0.000313888	0.0142554	0.761536	1.5M	Sig
Xaf1	0.000525881	0.0182462	0.616957	1.5M	Sig
Scarb2	0.000764264	0.0218384	0.600512	1.5M	Sig
Itgam	0.000531276	0.0182462	0.806518	1.5M	Sig
Mvp	0.0004056	0.0163716	0.9384	1.5M	Sig
Lhfpl2	0.000137889	0.00921294	0.817123	1.5M	Sig
Rnf130	0.000769851	0.0219314	0.625231	1.5M	Sig
Scn7a	0.00127191	0.0288126	1.28119	1.5M	Sig
Clic1	0.000342182	0.0149621	0.850389	1.5M	Sig
Otulinl	0.00107815	0.0263263	0.672912	1.5M	Sig
Psmb9	0.000847977	0.0229076	0.575022	1.5M	Sig
Flnc	0.000189951	0.0109872	1.13029	1.5M	Sig
Colgalt1	0.00123191	0.0281097	0.653483	1.5M	Sig
Hmox1	0.000139892	0.00921973	1.2109	1.5M	Sig
Pcna	0.000646983	0.02014	0.723109	1.5M	Sig
Ncoa4	0.00185574	0.034822	0.686013	1.5M	Sig
Cp	0.00216401	0.0378031	0.632655	1.5M	Sig
Adamts4	0.000588247	0.01904	0.852648	1.5M	Sig
Scamp2	0.000510072	0.0182462	0.551626	1.5M	Sig
Bag3	0.000705032	0.0210906	0.560872	1.5M	Sig
Bloc1s5	0.00103017	0.0255531	0.513142	1.5M	Sig
Ctsd	0.00130538	0.029209	0.569454	1.5M	Sig
Lamp1	0.000576043	0.0188034	1.11337	1.5M	Sig
Arpc1b	0.00169776	0.0335307	0.758768	1.5M	Sig
Hspa2	0.00204761	0.0368765	0.508027	1.5M	Sig
Carhsp1	0.000778459	0.0219769	0.908343	1.5M	Sig
Itm2b	0.0014311	0.0308572	0.541317	1.5M	Sig
B4galt1	0.000158464	0.00993146	1.79172	1.5M	Sig
Ctsh	0.0031548	0.0459447	0.546977	1.5M	Sig
Cd63	0.000347998	0.015007	0.911982	1.5M	Sig
Cntf	0.000554047	0.0184702	1.1667	1.5M	Sig
Gstp1	0.00130367	0.029209	0.699648	1.5M	Sig
Ctsl	0.00220688	0.0380677	0.546876	1.5M	Sig
Synm	0.00188085	0.0350319	0.541655	1.5M	Sig
Tppp3	0.00310126	0.0455666	0.958125	1.5M	Sig
C3	0.00257267	0.0414849	0.511122	1.5M	Sig
Qdpr	0.000541617	0.0183817	1.05157	1.5M	Sig
Ttyh2	0.000986591	0.0250459	0.572157	1.5M	Sig
Tjp2	0.00067287	0.0206047	0.5984	1.5M	Sig
Fcrl2	0.00144997	0.0310505	1.18308	1.5M	Sig
Adgrg6	0.00206936	0.0369848	0.517055	1.5M	Sig
Slc12a2	0.000721989	0.0213441	0.618496	1.5M	Sig
Fas	0.000819853	0.0224707	0.731539	1.5M	Sig
Msn	0.00192392	0.0356426	0.675879	1.5M	Sig
Ubl3	0.000490552	0.0180144	0.503977	1.5M	Sig
Slc2a5	0.00196573	0.0360231	0.646789	1.5M	Sig
Parp3	0.00178673	0.0342478	0.609285	1.5M	Sig
C1qa	0.000896308	0.0236444	0.740788	1.5M	Sig
Efcab14	0.00283702	0.0433942	0.573364	1.5M	Sig
Znf24	0.000412729	0.0163716	0.504168	1.5M	Sig
Mcm6	0.00292591	0.0442226	0.746838	1.5M	Sig
Fabp7	0.00298297	0.0446708	0.711161	1.5M	Sig
Gbp2	0.00173622	0.0338191	0.745165	1.5M	Sig
Hspb8	0.00158766	0.0320883	0.661065	1.5M	Sig
Npc1	0.00162746	0.0324835	0.884362	1.5M	Sig
S100a4	9.92288e-06	0.002073	3.58338	1.5M	Sig
Prkx	0.00376561	0.0495805	0.562661	1.5M	Sig
Protein	4.25109e-05	0.0050588	3.0017	1.5M	Sig
Il1rap	0.00132912	0.0296091	0.705097	1.5M	Sig
Gpnmb	0.000382867	0.0157865	2.29176	1.5M	Sig
Gjc2	0.00153436	0.0319127	0.577501	1.5M	Sig
Enpp4	0.00360489	0.048622	0.663205	1.5M	Sig
Hmgb2	0.003542	0.0480495	0.729156	1.5M	Sig
Hapln2	0.000995508	0.025158	0.603319	1.5M	Sig
Tf	0.00134421	0.0298224	1.06463	1.5M	Sig
RT1	0.00336561	0.0474364	0.796482	1.5M	Sig
Lgals3	0.000130797	0.00906795	2.63981	1.5M	Sig
Klk6	0.00231057	0.0386507	1.4098	1.5M	Sig
Vim	0.00134669	0.0298224	2.02045	1.5M	Sig

### Sheet: Month_8.5
Protein	pvalue	qvalue	log2FC	time_point	Sig_Status
Slc9a6	0.000176259	0.00161698	-2.82787	8.5M	Sig
Stat3	0.000102704	0.00116752	0.681529	8.5M	Sig
Abca1	0.000158884	0.00151799	0.545691	8.5M	Sig
Vav1	6.28888e-05	0.000891451	0.926234	8.5M	Sig
Ctss	0.000294971	0.00223523	1.38863	8.5M	Sig
Entpd2	8.40773e-05	0.00104071	0.895156	8.5M	Sig
Lgmn	0.000166753	0.00156239	1.04154	8.5M	Sig
Nrcam	0.000195541	0.00171233	0.629701	8.5M	Sig
Nckap1l	9.35317e-05	0.00110534	0.655683	8.5M	Sig
Vwa5a	3.6985e-05	0.000643288	0.886267	8.5M	Sig
S100a16	0.000100583	0.00115472	0.756227	8.5M	Sig
LOC103694908	0.00016938	0.00157851	1.25615	8.5M	Sig
Tmem176b	0.000108317	0.00120073	1.20199	8.5M	Sig
Inpp5d	4.35192e-05	0.000714932	0.531425	8.5M	Sig
Ca2	0.000889778	0.00472333	-1.09306	8.5M	Sig
Rida	7.94535e-05	0.00101473	0.795614	8.5M	Sig
Blnk	9.07357e-05	0.00109081	1.15528	8.5M	Sig
Plxnb2	6.48095e-05	0.000902753	0.587841	8.5M	Sig
Ggh	0.000337043	0.00243682	-0.52519	8.5M	Sig
Ptpn6	3.17854e-05	0.000599984	1.1789	8.5M	Sig
Psme1	5.19015e-05	0.000798549	0.742744	8.5M	Sig
Aif1	6.19091e-05	0.000880938	1.05577	8.5M	Sig
Cd84	7.19674e-05	0.000952734	0.84685	8.5M	Sig
Ptprc	2.84382e-05	0.000564818	1.06004	8.5M	Sig
Sdc4	0.000239648	0.00197913	0.578392	8.5M	Sig
Cnn3	2.70378e-05	0.000545297	1.16545	8.5M	Sig
Tnfaip8l2	6.40809e-05	0.000897885	1.10486	8.5M	Sig
Mog	0.00176409	0.00771753	-1.97019	8.5M	Sig
Ptk7	0.000136472	0.00137933	0.538842	8.5M	Sig
Arsa	4.14847e-05	0.000689885	-0.824944	8.5M	Sig
Itgb2	2.13488e-05	0.000493791	1.28921	8.5M	Sig
Rnaset2	0.000101979	0.00116434	1.20702	8.5M	Sig
Ninj2	0.000667281	0.00387713	-1.83591	8.5M	Sig
Ncf4	1.5287e-05	0.000429474	1.15271	8.5M	Sig
Plp2	3.67767e-05	0.000643288	0.860674	8.5M	Sig
Trem2	0.000192183	0.00169273	1.27799	8.5M	Sig
C2	9.4193e-05	0.0011119	1.55747	8.5M	Sig
Npl	0.000151809	0.00147656	0.736234	8.5M	Sig
Vamp5	0.000307565	0.00229905	0.895509	8.5M	Sig
Anlnl1	0.000665551	0.00386923	-1.76817	8.5M	Sig
A2m	0.000142188	0.00141605	2.05366	8.5M	Sig
Filip1	0.00065357	0.00381231	-1.09245	8.5M	Sig
Apbb1ip	1.25626e-05	0.000394155	0.571682	8.5M	Sig
Lpcat2	2.18993e-05	0.000493791	1.0118	8.5M	Sig
Epdr1	0.000562937	0.00344321	-0.733472	8.5M	Sig
Pld4	1.78069e-05	0.000454838	1.28989	8.5M	Sig
Rab13	2.63536e-05	0.000538779	0.568669	8.5M	Sig
Cpne3	1.28037e-05	0.000396915	0.528357	8.5M	Sig
Fgd2	1.77366e-05	0.000454151	0.96363	8.5M	Sig
Cd82	0.00167432	0.00739916	-1.26179	8.5M	Sig
Cdc42ep2	0.000735291	0.00415554	-1.07941	8.5M	Sig
Itgam	2.33157e-05	0.000508515	1.32435	8.5M	Sig
Zfyve21	0.00018253	0.00164813	-0.515437	8.5M	Sig
Capg	0.000181401	0.00164219	2.44708	8.5M	Sig
Csf1r	0.000112111	0.00122513	1.66159	8.5M	Sig
Gsdmd	2.35011e-05	0.000510429	0.562453	8.5M	Sig
Hk2	1.8081e-05	0.000456566	0.818339	8.5M	Sig
Slc7a5	0.000340547	0.00245021	0.717199	8.5M	Sig
Fermt3	2.19489e-05	0.000493791	0.809786	8.5M	Sig
Abcc3	4.89993e-05	0.00076431	0.617716	8.5M	Sig
Mobp	0.00172961	0.00758895	-1.55102	8.5M	Sig
Fcer1g	5.53997e-05	0.000824445	1.08226	8.5M	Sig
S100a13	0.000129213	0.00134184	1.02085	8.5M	Sig
Aqp4	0.000278609	0.00214965	0.832703	8.5M	Sig
Hsd11b1	0.000143801	0.00142804	-0.5915	8.5M	Sig
Ctsd	1.21629e-05	0.000392177	0.746378	8.5M	Sig
Sntb1	5.52802e-05	0.000824445	0.901672	8.5M	Sig
LOC103689954	7.55547e-05	0.000987885	0.54416	8.5M	Sig
Ikzf1	1.26432e-05	0.000394155	1.19126	8.5M	Sig
Hexb	1.80931e-05	0.000456566	0.744953	8.5M	Sig
Scarb2	3.83365e-05	0.000652282	0.593855	8.5M	Sig
Arhgdib	9.2372e-06	0.000362786	0.885227	8.5M	Sig
Nt5e	0.00115404	0.00569766	-1.00657	8.5M	Sig
Cdhr2	0.00231747	0.00950553	-1.82991	8.5M	Sig
Slco1c1	0.000257147	0.00205698	-0.650582	8.5M	Sig
Wasf2	2.21994e-05	0.000494494	0.526771	8.5M	Sig
Parp12	3.69322e-05	0.000643288	0.502021	8.5M	Sig
Trim25	1.29002e-05	0.000398723	0.784966	8.5M	Sig
Daam2	0.000710547	0.00406967	-0.536401	8.5M	Sig
Tspan2	0.00153209	0.00693187	-1.50416	8.5M	Sig
Lipa	7.22908e-06	0.000330108	0.641081	8.5M	Sig
Sparc	0.000202326	0.00175764	0.697922	8.5M	Sig
Bin1	0.00352617	0.012994	-1.28545	8.5M	Sig
Npc2	7.8169e-06	0.000341134	1.01144	8.5M	Sig
Cpm	0.00149306	0.00680839	-1.14316	8.5M	Sig
Grn	1.88898e-05	0.00046911	1.46673	8.5M	Sig
Cd38	1.15562e-05	0.00038401	0.937522	8.5M	Sig
C4	0.000165109	0.00155676	1.3873	8.5M	Sig
Trim5	4.30567e-06	0.000290366	0.605086	8.5M	Sig
Fhod1	6.8e-06	0.00032587	0.864133	8.5M	Sig
Rorc	9.95676e-05	0.0011481	0.52442	8.5M	Sig
Cst3	0.0004437	0.00292081	0.803485	8.5M	Sig
Dock5	0.002634	0.0104629	-0.621986	8.5M	Sig
Cldn9	0.000154342	0.00149018	1.69184	8.5M	Sig
Arhgap17	4.66943e-06	0.000290366	0.63172	8.5M	Sig
Anxa3	7.64825e-06	0.000339057	1.2822	8.5M	Sig
Hcls1	2.31033e-05	0.000505995	1.00918	8.5M	Sig
Ptpn3	0.000117365	0.00126144	-0.653122	8.5M	Sig
C1r	0.00032518	0.00238062	0.616062	8.5M	Sig
Clic1	7.13051e-06	0.000330108	1.0882	8.5M	Sig
Tcirg1	7.80088e-06	0.000341134	1.33465	8.5M	Sig
Ampd3	2.16856e-05	0.000493791	0.581396	8.5M	Sig
Phyhd1	0.00010248	0.00116692	1.22763	8.5M	Sig
Mbp	0.00121335	0.00589847	-1.91948	8.5M	Sig
Pbld	0.00434691	0.0151345	-1.07754	8.5M	Sig
Cd180	8.54995e-06	0.000353049	0.805382	8.5M	Sig
Usp53	3.18169e-05	0.000599984	0.916065	8.5M	Sig
Necap2	5.45028e-06	0.000298517	0.587348	8.5M	Sig
Igsf8	0.00027298	0.00212822	-0.713443	8.5M	Sig
B2m	4.1537e-05	0.000689885	1.07899	8.5M	Sig
Lcp2	6.23912e-06	0.000310381	0.767861	8.5M	Sig
Bin2	4.50017e-06	0.000290366	0.704124	8.5M	Sig
Tradd	0.000207631	0.00179072	0.69725	8.5M	Sig
Prcp	0.00120687	0.00587114	-0.56151	8.5M	Sig
Cyb5r2	6.77042e-06	0.00032587	0.875221	8.5M	Sig
Fgf2	2.44945e-06	0.00024149	0.572847	8.5M	Sig
Aspg	1.51152e-05	0.000429098	0.863246	8.5M	Sig
Arpc1b	4.0081e-06	0.000290366	1.14521	8.5M	Sig
Lamp1	1.03918e-06	0.000199917	0.94069	8.5M	Sig
Plin4	0.000108791	0.00120166	0.616272	8.5M	Sig
Mpeg1	8.71088e-06	0.000356873	0.792996	8.5M	Sig
Parp14	1.44628e-05	0.000418539	0.769935	8.5M	Sig
Gmfg	8.06064e-06	0.000347973	0.552725	8.5M	Sig
C1s	0.000174179	0.00160604	0.824028	8.5M	Sig
Hmcn1	4.47806e-05	0.000726912	1.72393	8.5M	Sig
Fgr	1.63517e-05	0.000445879	0.921227	8.5M	Sig
Psmb9	3.43567e-05	0.000623485	0.906617	8.5M	Sig
Cnp	0.00210435	0.00884318	-1.32972	8.5M	Sig
Trim21	3.89054e-06	0.000289387	0.698856	8.5M	Sig
Magt1	3.26285e-06	0.000284059	0.523143	8.5M	Sig
Ctsz	6.23751e-06	0.000310381	1.59628	8.5M	Sig
Dap	0.00050557	0.00318366	0.693424	8.5M	Sig
Scn8a	0.000626318	0.00369669	-0.545977	8.5M	Sig
Hck	2.10223e-05	0.000493791	0.843266	8.5M	Sig
Otx1	0.000408965	0.00277612	0.544954	8.5M	Sig
C1qb	4.59318e-05	0.000737266	1.22568	8.5M	Sig
S1pr3	2.42532e-05	0.000522286	2.28753	8.5M	Sig
Prss35	0.00221969	0.00920936	-2.1311	8.5M	Sig
Igsf1	0.000474364	0.00305153	0.791076	8.5M	Sig
Fabp7	1.53831e-05	0.00043085	1.19884	8.5M	Sig
Fyb1	9.11402e-06	0.000359518	0.667251	8.5M	Sig
Tns3	4.98648e-06	0.000297207	0.568804	8.5M	Sig
Rhoc	5.93535e-06	0.000306963	0.540544	8.5M	Sig
Gsta3	2.13087e-05	0.000493791	0.917526	8.5M	Sig
Itgal	3.43265e-06	0.000287028	1.19719	8.5M	Sig
Ifi30	9.95153e-05	0.0011481	0.893662	8.5M	Sig
Pgm5	2.27445e-05	0.000500729	0.971494	8.5M	Sig
Psmb10	1.37253e-05	0.000410434	1.59557	8.5M	Sig
Dnase2	8.14747e-05	0.0010255	0.993642	8.5M	Sig
Plekhd1	0.000399346	0.00272678	0.670393	8.5M	Sig
Lamp2	3.44773e-07	0.000199917	0.790072	8.5M	Sig
Ndrg1	0.00522411	0.017403	-0.628168	8.5M	Sig
Ppp1r14a	0.00318894	0.0120925	-0.88296	8.5M	Sig
Frmd6	3.65877e-05	0.000643288	0.924104	8.5M	Sig
C1qa	3.25631e-05	0.000607155	1.36243	8.5M	Sig
Plek	1.36884e-06	0.000199917	1.09452	8.5M	Sig
Pycard	5.74496e-06	0.000302078	1.12756	8.5M	Sig
Rnf114	6.99107e-06	0.000327459	0.522829	8.5M	Sig
Chdh	2.74753e-05	0.000551989	0.938157	8.5M	Sig
Ppp1r18	3.51685e-05	0.000628789	0.558433	8.5M	Sig
Ncf1	1.18965e-06	0.000199917	1.38413	8.5M	Sig
Uba7	1.24285e-05	0.000394155	0.879126	8.5M	Sig
Stat1	1.1717e-05	0.000386143	0.785831	8.5M	Sig
Icam1	4.38877e-06	0.000290366	1.16802	8.5M	Sig
Xaf1	1.06822e-05	0.000381894	1.37356	8.5M	Sig
Serping1	5.74389e-05	0.00084227	1.40863	8.5M	Sig
S1pr5	0.00128172	0.00614226	-0.981844	8.5M	Sig
Cd4	1.10263e-05	0.000383387	1.12597	8.5M	Sig
Cldn11	0.0034456	0.0128146	-1.66854	8.5M	Sig
Psme2	2.51227e-05	0.000528422	0.692445	8.5M	Sig
Icoslg	0.000744561	0.00418669	1.02857	8.5M	Sig
Fkbp10	8.13877e-05	0.0010255	0.604915	8.5M	Sig
Gfap	2.89743e-05	0.000571086	2.028	8.5M	Sig
Tinag	1.21302e-05	0.000392177	0.748812	8.5M	Sig
Lhfpl2	4.6013e-05	0.000737266	0.644255	8.5M	Sig
Bdkrb2	1.22622e-05	0.000394155	0.95059	8.5M	Sig
LOC100364769	2.01002e-05	0.000487038	0.774455	8.5M	Sig
Rasa4	0.00126758	0.00609127	0.548727	8.5M	Sig
Cfh	0.000164814	0.00155538	0.736854	8.5M	Sig
Nt5c	9.76988e-07	0.000199917	0.7333	8.5M	Sig
Rac2	1.44221e-06	0.00020023	1.21432	8.5M	Sig
Cacna1h	1.05305e-05	0.000381894	0.796019	8.5M	Sig
Lgals3bp	5.16119e-06	0.000298517	1.14891	8.5M	Sig
Ednrb	4.61807e-06	0.000290366	0.525678	8.5M	Sig
Unc93b1	4.34595e-06	0.000290366	1.18792	8.5M	Sig
Limk2	0.000229832	0.00192392	0.657288	8.5M	Sig
C1qc	3.79876e-05	0.00064952	0.871748	8.5M	Sig
Bag3	1.71374e-05	0.000450969	0.721514	8.5M	Sig
Tspan15	0.00401981	0.0143728	-0.638104	8.5M	Sig
Arhgap24	0.000950233	0.00493639	0.568744	8.5M	Sig
Fas	3.52068e-06	0.000287028	1.69269	8.5M	Sig
Plp1	0.001379	0.00644869	-1.59848	8.5M	Sig
Ncf2	3.80562e-06	0.000289075	0.526599	8.5M	Sig
Ano3	0.00060292	0.00360716	-0.70135	8.5M	Sig
Slc35f6	4.05286e-06	0.000290366	0.555458	8.5M	Sig
Cyth4	0.000121456	0.00128599	0.716999	8.5M	Sig
Cd44	9.76869e-06	0.000372458	1.42085	8.5M	Sig
Plek2	3.72537e-05	0.000643288	0.597214	8.5M	Sig
Slc14a1	1.26137e-05	0.000394155	0.880081	8.5M	Sig
Adamts4	3.71218e-07	0.000199917	1.03167	8.5M	Sig
Flnc	3.93347e-06	0.000289387	1.5264	8.5M	Sig
Fcgr2	0.000141909	0.00141462	1.01001	8.5M	Sig
Ctsh	2.04905e-06	0.000220685	1.01604	8.5M	Sig
Casp1	3.40831e-05	0.000621407	0.58826	8.5M	Sig
Edil3	1.1271e-06	0.000199917	1.26485	8.5M	Sig
Gtf2h4	0.00626757	0.0199748	-0.500848	8.5M	Sig
Pdlim4	6.93872e-06	0.000327459	1.1908	8.5M	Sig
Tor4a	0.00118404	0.00579917	0.515789	8.5M	Sig
Lmcd1	0.000108499	0.00120073	0.645487	8.5M	Sig
Dhx58	7.87775e-05	0.00100856	0.727434	8.5M	Sig
Tnc	0.00141617	0.00656669	0.673659	8.5M	Sig
Gdpd2	0.000444026	0.00292112	0.970409	8.5M	Sig
Ptbp1	3.99385e-07	0.000199917	0.666807	8.5M	Sig
Kcnab2	6.72016e-05	0.000922542	-0.518527	8.5M	Sig
Parvg	3.22772e-05	0.000606475	0.805723	8.5M	Sig
Ca14	0.00594732	0.0191823	-0.845668	8.5M	Sig
Plcd3	4.67862e-05	0.000742109	0.692399	8.5M	Sig
Pcna	8.69642e-07	0.000199917	0.632827	8.5M	Sig
Psmb8	1.04299e-06	0.000199917	1.04884	8.5M	Sig
Uap1l1	4.41872e-06	0.000290366	0.537596	8.5M	Sig
RGD1306556	0.00023381	0.00194786	-0.544501	8.5M	Sig
Gpsm3	6.64235e-07	0.000199917	0.865627	8.5M	Sig
Marcks	0.000248359	0.00201445	0.890745	8.5M	Sig
Xirp1	0.000361011	0.00255002	-1.60254	8.5M	Sig
Mag	0.00410611	0.0145887	-1.27424	8.5M	Sig
Rab38	0.000109692	0.00120626	0.864064	8.5M	Sig
Vamp8	4.89978e-06	0.000295884	0.513433	8.5M	Sig
Cmtm7	1.68349e-05	0.000446922	0.80149	8.5M	Sig
MGC114483	0.000818921	0.00448155	-0.796321	8.5M	Sig
Plcg2	8.72306e-05	0.00106448	0.520252	8.5M	Sig
Fkbp7	9.87589e-06	0.000373198	0.512418	8.5M	Sig
Ube2l6	3.84621e-06	0.000289075	1.10471	8.5M	Sig
Icam5	6.88467e-06	0.000326928	-0.552283	8.5M	Sig
Yjefn3	0.000420577	0.00281832	-0.685148	8.5M	Sig
Man2b1	8.2126e-06	0.000350805	0.534844	8.5M	Sig
Ctsc	0.000408696	0.00277611	0.843538	8.5M	Sig
Plxnb3	0.000332804	0.00241445	0.667042	8.5M	Sig
Itpkb	4.82991e-06	0.000295077	0.66369	8.5M	Sig
Tlr2	0.00162711	0.00724765	0.73738	8.5M	Sig
Sntb2	0.000112059	0.00122513	0.512596	8.5M	Sig
Flnb	5.60424e-07	0.000199917	0.607628	8.5M	Sig
Rfx2	0.00185045	0.00802477	-1.91184	8.5M	Sig
Mthfs	0.000161155	0.00153192	0.503792	8.5M	Sig
Cabin1	3.78375e-05	0.000649078	0.738668	8.5M	Sig
Erbin	1.19205e-06	0.000199917	0.705819	8.5M	Sig
RGD1563888	0.00205433	0.00868185	-0.57797	8.5M	Sig
Slc1a4	0.00148577	0.00679588	0.609624	8.5M	Sig
Rgs10	7.12493e-05	0.00094879	0.616166	8.5M	Sig
Clu	3.09016e-05	0.000592323	1.04825	8.5M	Sig
Apoe	0.000418967	0.00281115	0.871685	8.5M	Sig
Parp9	2.02614e-06	0.00022049	0.646506	8.5M	Sig
Plxdc2	7.32626e-05	0.000967603	0.508088	8.5M	Sig
Anxa5	2.46991e-06	0.00024149	0.652523	8.5M	Sig
Ermn	0.0133455	0.0363738	-0.806645	8.5M	Sig
Lcp1	5.87592e-05	0.000853765	0.950013	8.5M	Sig
Sipa1l3	0.000548622	0.00337144	-0.650417	8.5M	Sig
Arhgap45	2.18071e-05	0.000493791	0.543161	8.5M	Sig
Fhl3	1.1597e-05	0.00038401	0.653676	8.5M	Sig
Zscan5b	5.37488e-05	0.000817342	0.702363	8.5M	Sig
Mlc1	7.00723e-06	0.000327459	1.25507	8.5M	Sig
Mvp	3.4887e-07	0.000199917	0.920022	8.5M	Sig
Zbtb18	0.000435668	0.00289095	-0.531882	8.5M	Sig
Sgpl1	1.90029e-06	0.00022049	0.501072	8.5M	Sig
Was	1.76417e-05	0.000454151	0.612852	8.5M	Sig
Gpnmb	1.25964e-05	0.000394155	2.69751	8.5M	Sig
Glipr2	1.07028e-05	0.000381894	2.57172	8.5M	Sig
Chi3l1	1.37898e-05	0.000410434	1.70231	8.5M	Sig
Slc7a11	0.00370558	0.0134884	0.507696	8.5M	Sig
Pde3b	8.59011e-05	0.00105454	0.872825	8.5M	Sig
Chadl	3.88445e-05	0.000656648	0.679127	8.5M	Sig
Synm	2.43225e-06	0.00024149	1.21411	8.5M	Sig
Rhog	0.00749563	0.0229639	-0.522447	8.5M	Sig
Map6d1	0.000202586	0.00175782	-0.524274	8.5M	Sig
Cd63	2.15999e-07	0.000199917	1.43117	8.5M	Sig
Tax1bp3	1.3959e-05	0.000412178	0.588677	8.5M	Sig
Hspa2	6.08283e-06	0.000308132	0.521021	8.5M	Sig
Fgl2	3.50069e-06	0.000287028	1.2948	8.5M	Sig
Mmel1	0.000162577	0.00153984	0.776648	8.5M	Sig
Ret	0.00249087	0.0100317	0.518404	8.5M	Sig
Card9	0.000250978	0.00202782	0.854053	8.5M	Sig
Tapbpl	6.026e-06	0.000308132	0.582891	8.5M	Sig
Kcnj10	0.000440367	0.00290437	-0.557497	8.5M	Sig
Gucy2d	0.000413105	0.00278496	1.28493	8.5M	Sig
Dennd3	0.000317626	0.0023467	0.59254	8.5M	Sig
Lgals1	7.30471e-06	0.000331793	1.30265	8.5M	Sig
Emilin1	6.75965e-05	0.000923981	0.713033	8.5M	Sig
Lpxn	7.20456e-05	0.000952734	0.564637	8.5M	Sig
Pi16	7.74939e-05	0.000995792	1.04422	8.5M	Sig
Cdk6	9.74579e-06	0.000372458	0.859088	8.5M	Sig
Plin3	1.30448e-05	0.000400821	0.864459	8.5M	Sig
Otulinl	1.81752e-05	0.000457285	0.763554	8.5M	Sig
Gjc3	0.00739325	0.0227235	-0.725833	8.5M	Sig
Slc29a3	0.000114865	0.00125	1.1344	8.5M	Sig
Igtp	1.32963e-05	0.000406159	1.18258	8.5M	Sig
Tmem63a	8.16955e-07	0.000199917	0.843342	8.5M	Sig
Gpr84	3.0483e-05	0.000589979	0.672665	8.5M	Sig
Cd68	1.71317e-06	0.000210552	2.3416	8.5M	Sig
Anln	0.000294261	0.0022325	-0.618844	8.5M	Sig
Cenpc	0.000118919	0.0012742	0.505205	8.5M	Sig
Tmem119	0.00016974	0.00157905	0.794509	8.5M	Sig
Cggbp1	4.40156e-06	0.000290366	0.836223	8.5M	Sig
Itprid2	4.51624e-06	0.000290366	0.644744	8.5M	Sig
Hspb8	1.64566e-05	0.000446173	0.919673	8.5M	Sig
Fbln1	0.000136521	0.00137933	0.642004	8.5M	Sig
Hepacam	8.2307e-06	0.000350805	0.675388	8.5M	Sig
Trim67	0.000289918	0.00222163	0.629459	8.5M	Sig
Zbp1	1.01775e-05	0.000377035	1.27718	8.5M	Sig
Mmrn2	8.94749e-05	0.00108439	0.602498	8.5M	Sig
Gstt1	2.70256e-05	0.000545297	0.555051	8.5M	Sig
Sgcd	1.19425e-05	0.000389886	0.704714	8.5M	Sig
Ifih1	3.51514e-05	0.000628789	0.624147	8.5M	Sig
Pltp	0.000153381	0.00148506	0.513523	8.5M	Sig
RT1	1.3004e-06	0.000199917	1.57259	8.5M	Sig
Clstn2	0.000830542	0.00451205	-0.509877	8.5M	Sig
Gbp2	1.73327e-06	0.000210552	1.66081	8.5M	Sig
Adgre1	2.1707e-05	0.000493791	0.826562	8.5M	Sig
Golm1	1.49219e-05	0.000427093	1.1216	8.5M	Sig
Sorbs1	3.55364e-05	0.00063245	0.59465	8.5M	Sig
Prorsd1	5.2976e-05	0.000812688	0.502718	8.5M	Sig
Slc16a1	5.03547e-06	0.000297207	0.91232	8.5M	Sig
Parp3	2.15784e-06	0.000227706	0.718334	8.5M	Sig
Fxyd1	9.56291e-07	0.000199917	0.775119	8.5M	Sig
Msn	1.17738e-06	0.000199917	0.744084	8.5M	Sig
Psap	9.60149e-05	0.00112451	0.637996	8.5M	Sig
Zfp57	0.00511652	0.0171102	-0.563487	8.5M	Sig
Bok	0.0025204	0.0101116	-0.716367	8.5M	Sig
Josd2	0.0113204	0.0319891	-0.664597	8.5M	Sig
Cp	1.1247e-05	0.00038401	1.45021	8.5M	Sig
Ston1	0.000291166	0.00222163	0.506301	8.5M	Sig
Sirt2	0.00947129	0.0277317	-0.74431	8.5M	Sig
Ddx58	1.35493e-05	0.000410434	0.745648	8.5M	Sig
Peli2	0.0012856	0.00615239	0.671308	8.5M	Sig
Irgm	1.41152e-05	0.000413057	0.891021	8.5M	Sig
Cavin3	1.10462e-05	0.000383387	0.531629	8.5M	Sig
Hpgds	2.63e-05	0.000538779	1.0511	8.5M	Sig
Fzd1	0.0027521	0.0108087	0.759721	8.5M	Sig
C4b	0.000783143	0.00434724	0.711561	8.5M	Sig
Fchsd1	0.00280012	0.0109368	0.512838	8.5M	Sig
Npc1	3.83791e-07	0.000199917	0.606576	8.5M	Sig
Pygl	1.90864e-05	0.000470999	0.979655	8.5M	Sig
LOC685067	0.000225127	0.00189516	0.534953	8.5M	Sig
Hspb6	1.37124e-05	0.000410434	0.906325	8.5M	Sig
Ugt1a7c	2.85519e-06	0.000263966	0.619713	8.5M	Sig
Aspa	0.0117573	0.0328947	-0.542453	8.5M	Sig
Apod	1.09864e-06	0.000199917	1.42065	8.5M	Sig
Ehd2	2.50672e-05	0.000528422	0.63075	8.5M	Sig
Fbxw17	1.92152e-05	0.000470999	0.611881	8.5M	Sig
Lsp1	1.92962e-05	0.000470999	1.02766	8.5M	Sig
Dusp15	0.00428697	0.0150339	-0.689462	8.5M	Sig
Naprt	0.000584637	0.00352638	0.919441	8.5M	Sig
Scn7a	5.19262e-06	0.000298517	1.81394	8.5M	Sig
Fam177a1	0.00954604	0.027927	-0.509505	8.5M	Sig
Marcksl1	0.000346046	0.00247782	1.14267	8.5M	Sig
Slc44a2	0.000115257	0.00125296	0.577824	8.5M	Sig
Cd99	3.26156e-05	0.000607155	0.639201	8.5M	Sig
Tapbp	0.000140033	0.00140395	1.06093	8.5M	Sig
Enpp6	0.00657578	0.0207482	-1.08864	8.5M	Sig
Wnt7b	0.00116868	0.00575633	0.501877	8.5M	Sig
Orai2	0.00152216	0.00691213	-0.526127	8.5M	Sig
Crip2	0.000103555	0.00117209	0.586883	8.5M	Sig
Rab3b	0.00272478	0.0107377	0.511357	8.5M	Sig
Rcsd1	0.000115493	0.00125422	0.772212	8.5M	Sig
Dock8	2.15084e-05	0.000493791	0.638824	8.5M	Sig
S100a3	8.53508e-06	0.000353049	2.16413	8.5M	Sig
B4galt5	3.45014e-05	0.000623485	0.661912	8.5M	Sig
Cabp7	0.00215678	0.00900915	-0.676372	8.5M	Sig
Cyp4b1	1.19666e-06	0.000199917	0.592128	8.5M	Sig
Ly86	1.07838e-05	0.000381894	0.773768	8.5M	Sig
Mrc2	2.38011e-05	0.000515871	0.59422	8.5M	Sig
Bst2	1.56989e-05	0.000437351	1.75391	8.5M	Sig
Psd	0.000290979	0.00222163	-0.500737	8.5M	Sig
Cd74	1.72727e-06	0.000210552	1.36629	8.5M	Sig
Stom	2.30274e-05	0.000505393	0.664881	8.5M	Sig
Hapln1	6.39627e-05	0.000897885	-0.540242	8.5M	Sig
Spock1	5.58196e-07	0.000199917	0.507052	8.5M	Sig
P2rx4	1.15911e-05	0.00038401	0.732212	8.5M	Sig
Tcaf2	0.000448632	0.00294216	0.541416	8.5M	Sig
Zfhx3	0.00298349	0.0114886	-1.29747	8.5M	Sig
Strip2	0.00307312	0.0117687	-0.678599	8.5M	Sig
Camk2a	0.00105347	0.00531672	-0.510084	8.5M	Sig
RGD1563354	0.000452846	0.00295874	-0.701149	8.5M	Sig
Serpinh1	4.41721e-05	0.000719915	0.503984	8.5M	Sig
Neu4	0.00269302	0.0106447	-0.548161	8.5M	Sig
Wipf3	0.00239061	0.00972537	-0.698828	8.5M	Sig
Trim47	1.46015e-05	0.000420181	0.524842	8.5M	Sig
Rspo2	0.00146038	0.00670774	-0.658982	8.5M	Sig
Gja1	9.19511e-05	0.00109245	0.525598	8.5M	Sig
Slc44a1	0.00937595	0.0274679	-0.68594	8.5M	Sig
Ddr1	2.5859e-06	0.000247843	0.614053	8.5M	Sig
Inf2	0.0140764	0.0378426	-0.587478	8.5M	Sig
Prrt1	0.000937724	0.00488355	-0.627059	8.5M	Sig
Camk1d	0.00136466	0.00640459	-0.518092	8.5M	Sig
Hspb1	8.92715e-07	0.000199917	2.88742	8.5M	Sig
Cd22	0.000292809	0.00222688	1.70232	8.5M	Sig
Isg15	1.15047e-05	0.00038401	1.3185	8.5M	Sig
Scara3	0.000137296	0.00138449	0.605505	8.5M	Sig
Btbd17	0.000224285	0.00189266	-0.534677	8.5M	Sig
Trit1	2.4347e-05	0.000522286	0.603064	8.5M	Sig
Iqgap2	0.000721477	0.00411199	-0.695312	8.5M	Sig
Rerg	0.00262733	0.0104443	-0.561106	8.5M	Sig
Flna	5.75413e-06	0.000302078	0.95633	8.5M	Sig
Eva1c	0.000703573	0.00404081	0.700802	8.5M	Sig
Kank4	0.000867294	0.00464647	-0.534547	8.5M	Sig
St14	1.1281e-06	0.000199917	1.04445	8.5M	Sig
Dagla	0.00133422	0.00629566	-0.688837	8.5M	Sig
Stbd1	7.06157e-05	0.000944587	0.672978	8.5M	Sig
Gbp6	0.000131595	0.00135515	1.49975	8.5M	Sig
Cntf	9.94097e-06	0.000373198	0.844949	8.5M	Sig
Hpca	0.00207274	0.00873844	-0.650428	8.5M	Sig
Car7	0.000841327	0.00454935	-0.569845	8.5M	Sig
Nrip3	0.00234187	0.0095914	-0.627584	8.5M	Sig
Hgf	0.00249506	0.0100368	0.976623	8.5M	Sig
Hexa	9.44879e-07	0.000199917	0.542979	8.5M	Sig
Pla2g7	7.22204e-06	0.000330108	1.0877	8.5M	Sig
Ttyh2	4.47531e-07	0.000199917	0.503904	8.5M	Sig
Camk4	0.00366678	0.013394	-0.590384	8.5M	Sig
Ripk1	0.000100909	0.00115719	0.93265	8.5M	Sig
Tagln2	8.48908e-06	0.000353049	1.0341	8.5M	Sig
Itpr2	1.7034e-05	0.000449378	0.605639	8.5M	Sig
Cacng8	0.000835248	0.00452837	-0.590397	8.5M	Sig
Cnn2	7.12658e-05	0.00094879	0.542695	8.5M	Sig
Ahnak	3.04976e-06	0.000270007	1.02416	8.5M	Sig
Megf10	5.53693e-05	0.000824445	0.511796	8.5M	Sig
Pttg1ip	6.19785e-05	0.000880938	0.573022	8.5M	Sig
Tbxas1	0.000125864	0.00131886	0.514872	8.5M	Sig
S100a4	4.77683e-06	0.000293551	2.97504	8.5M	Sig
Tmem100	9.8071e-05	0.00114092	0.532801	8.5M	Sig
Dtx3l	3.85178e-05	0.000653239	0.609848	8.5M	Sig
Masp1	0.000169129	0.00157758	0.57094	8.5M	Sig
Efcab14	6.59157e-06	0.000321716	0.546395	8.5M	Sig
Gsn	3.14491e-05	0.000598449	0.554068	8.5M	Sig
Plcb2	0.000113512	0.00123656	0.658291	8.5M	Sig
Vim	1.0311e-06	0.000199917	2.76743	8.5M	Sig
Rem2	0.00579831	0.0188385	-0.667688	8.5M	Sig
Cd48	6.40102e-05	0.000897885	0.657711	8.5M	Sig
Lrrn4cl	4.66929e-05	0.000742109	1.2351	8.5M	Sig
MGC108823	1.40832e-05	0.000413057	0.91428	8.5M	Sig
Cnih2	0.00185713	0.00804371	-0.564762	8.5M	Sig
Mgst1	3.25121e-06	0.000284059	1.56153	8.5M	Sig
Fxyd7	0.00293076	0.0113147	-0.611905	8.5M	Sig
Hhip	3.71523e-05	0.000643288	0.739977	8.5M	Sig
Rasal3	0.000356867	0.0025293	0.627901	8.5M	Sig
Scamp2	0.00018668	0.00166304	0.506848	8.5M	Sig
Gria1	0.00149417	0.0068084	-0.570523	8.5M	Sig
Niban1	1.15206e-05	0.00038401	1.29333	8.5M	Sig
Selplg	0.000598286	0.00358513	0.607301	8.5M	Sig
Heatr9	2.16972e-05	0.000493791	0.620237	8.5M	Sig
Myo1f	0.00905518	0.0267306	0.590792	8.5M	Sig
Mmp2	0.00155022	0.00698369	0.992456	8.5M	Sig
Cpne4	0.0056883	0.0185647	-0.572511	8.5M	Sig
S100a6	3.82174e-06	0.000289075	2.62406	8.5M	Sig
Acan	0.00270533	0.0106732	-0.592607	8.5M	Sig
Adamts1	6.10541e-06	0.000308132	0.986317	8.5M	Sig
Nefh	0.0170265	0.0440722	-0.717981	8.5M	Sig
Pqlc3	4.28758e-06	0.000290366	0.679229	8.5M	Sig
Lsg1	0.000378054	0.00262253	-0.522961	8.5M	Sig
Rps6ka2	0.000644598	0.00378109	0.528962	8.5M	Sig
Pskh1	0.00475962	0.0161914	-0.588326	8.5M	Sig
Nefl	0.0193042	0.0488425	-0.736351	8.5M	Sig
Lgals3	1.50488e-06	0.00020023	2.99115	8.5M	Sig
Sting1	0.00106585	0.00537142	0.525246	8.5M	Sig
Tap1	0.00135516	0.00636891	0.68122	8.5M	Sig
Adgra1	0.00132502	0.00626996	0.564103	8.5M	Sig
Tuba8	0.00531149	0.0176212	-0.601689	8.5M	Sig
Adcy10	4.81992e-05	0.000758102	1.63352	8.5M	Sig
Lgals7	4.02336e-05	0.000673591	0.685923	8.5M	Sig
Zfp36l1	0.000266867	0.00210253	0.537225	8.5M	Sig
Epcam	6.52997e-05	0.000907162	1.0414	8.5M	Sig
Lcn2	0.000731759	0.00414571	0.528265	8.5M	Sig
Cdh19	0.0107546	0.0307144	-0.578004	8.5M	Sig
Crlf1	0.000463446	0.00299938	-0.517749	8.5M	Sig
Ifit3	0.000188374	0.00167463	1.12889	8.5M	Sig
Havcr2	2.42168e-05	0.000522286	0.614883	8.5M	Sig
Adssl1	0.000796652	0.00439421	0.626152	8.5M	Sig
Cnih3	0.00548917	0.0180704	0.519198	8.5M	Sig
Galnt6	4.62509e-05	0.000739021	1.13407	8.5M	Sig
Anxa2	8.98525e-06	0.000359518	1.60146	8.5M	Sig
Rcn3	3.82303e-05	0.000651536	0.585953	8.5M	Sig
Gbp5	7.71431e-05	0.000995792	0.650748	8.5M	Sig
Hopx	0.00117823	0.00578292	0.666229	8.5M	Sig
Anxa1	1.70712e-06	0.000210552	2.53642	8.5M	Sig
Anxa4	0.000130069	0.00134448	0.56464	8.5M	Sig
Spint2	0.0120324	0.033485	0.50034	8.5M	Sig
Amotl1	0.00345319	0.0128337	0.521653	8.5M	Sig
Sema5b	0.000801509	0.00441633	1.41866	8.5M	Sig
Tap2	0.00371516	0.0135093	0.626554	8.5M	Sig
Emb	0.00076938	0.00429365	0.569725	8.5M	Sig
Pvr	0.000580872	0.00351179	0.655007	8.5M	Sig
Vip	0.00191331	0.00823581	0.950615	8.5M	Sig
Ifnar2	0.000874697	0.00466699	0.522254	8.5M	Sig
Homer3	0.0125375	0.0346139	-0.609453	8.5M	Sig
Atp2b4	0.0020781	0.00875046	1.30545	8.5M	Sig
Enpp2	8.98556e-05	0.00108588	0.534628	8.5M	Sig
Cav2	0.000314979	0.00233707	0.541844	8.5M	Sig
Ceacam20	0.00127582	0.0061196	1.06722	8.5M	Sig
Cndp1	0.000308198	0.00230025	0.919886	8.5M	Sig
Casp6	0.00421226	0.0148416	0.552313	8.5M	Sig
Sst	0.0147669	0.0392245	0.763987	8.5M	Sig
Muc5b	0.0164618	0.0428762	-0.559849	8.5M	Sig
Stmn4	0.000605587	0.00361738	0.515886	8.5M	Sig
Csrp2	0.0033466	0.0125356	0.655844	8.5M	Sig
Mt1m	3.69864e-05	0.000643288	1.96141	8.5M	Sig
Aadat	0.000108204	0.00120073	0.65408	8.5M	Sig
Ahi1	0.00598804	0.019278	0.582651	8.5M	Sig
Art4	0.001462	0.00670774	-0.657498	8.5M	Sig
RGD1309362	9.82874e-05	0.00114217	1.40308	8.5M	Sig
C3	0.00122371	0.00592956	0.609986	8.5M	Sig
Qprt	0.000939067	0.00488811	0.580813	8.5M	Sig
Ifit2	0.000310809	0.00231434	1.00966	8.5M	Sig
Itih3	0.00191032	0.00822634	1.04568	8.5M	Sig
Dpp10	0.00887046	0.0262818	0.504233	8.5M	Sig
Fam135a	0.0160775	0.0420326	0.676072	8.5M	Sig
Shisa6	0.00979643	0.0285	-0.547113	8.5M	Sig
Smco4	0.0124062	0.0343851	-0.540324	8.5M	Sig
RGD1561149	0.00367408	0.0134066	0.691573	8.5M	Sig
Mpzl1	1.75741e-05	0.000454151	0.740364	8.5M	Sig
Tmem163	0.0144134	0.0385403	0.658872	8.5M	Sig
Chrnb2	0.00551373	0.0181195	0.649674	8.5M	Sig
Adra2a	0.0101348	0.0293455	0.845043	8.5M	Sig
Negr1	0.0114171	0.0322016	0.655078	8.5M	Sig
Cc2d2a	0.00795105	0.0240279	0.569147	8.5M	Sig
Lyz1	0.0192199	0.0487238	1.1005	8.5M	Sig
Lama3	2.52203e-05	0.00052907	0.760018	8.5M	Sig
Pf4	0.00563618	0.0184234	0.560476	8.5M	Sig
Parm1	0.0116281	0.0326381	0.75184	8.5M	Sig
Cck	0.00690995	0.0215745	0.61209	8.5M	Sig
Abcg3l1	0.000468153	0.00301882	0.884658	8.5M	Sig
Hap1	0.0111799	0.0316607	0.603955	8.5M	Sig
Opalin	0.0175725	0.0452167	-0.654454	8.5M	Sig
Mt1	0.000168788	0.00157581	1.53543	8.5M	Sig
Tyrobp	0.0103999	0.0299223	0.549619	8.5M	Sig
Camk2d	0.00319511	0.0121115	0.830285	8.5M	Sig
Efnb2	0.0140975	0.0378896	0.745755	8.5M	Sig
S100a10	4.22878e-05	0.000700127	2.05032	8.5M	Sig
Cplx3	0.0108967	0.0310523	1.09963	8.5M	Sig
Fxyd6	0.00574851	0.0187203	0.721708	8.5M	Sig
Tppp3	0.000463961	0.00299938	0.558579	8.5M	Sig
Tac1	0.00747778	0.0229283	0.907278	8.5M	Sig
Igsf21	0.00388395	0.013974	1.00872	8.5M	Sig
Gabra3	0.00868905	0.0258617	0.776962	8.5M	Sig
Cybrd1	0.000898305	0.00475379	1.23215	8.5M	Sig
Oas1a	0.00264653	0.0104954	0.74665	8.5M	Sig
Olr1121	0.0027419	0.0107808	0.820226	8.5M	Sig
S100a11	0.000193558	0.00169782	1.47526	8.5M	Sig
Grik1	0.0164391	0.0428277	0.878912	8.5M	Sig
Vat1l	0.0178796	0.0458151	0.677957	8.5M	Sig
Itgb4	0.00388257	0.013974	0.59174	8.5M	Sig
Fbxw7	0.0163601	0.0426753	-1.31225	8.5M	Sig
Cd34	0.00346456	0.01286	0.806779	8.5M	Sig
Tpbg	0.0140371	0.0377507	0.536262	8.5M	Sig
Prkcd	0.00361836	0.013256	0.965105	8.5M	Sig
Fhod3	0.00866441	0.0258031	1.05084	8.5M	Sig
Pdlim2	0.00356547	0.0131157	0.727901	8.5M	Sig
Piga	0.00170606	0.00750136	1.37173	8.5M	Sig
Rorb	0.00790512	0.0239168	0.587574	8.5M	Sig
Mx2	0.0105891	0.0303663	1.50764	8.5M	Sig
Echdc3	0.0175698	0.0452167	0.734583	8.5M	Sig
Nes	0.0197011	0.0496545	0.537841	8.5M	Sig
