## Extended Data Table 13 for "Longitudinal single-cell transcriptional profiling identifies dynamic neurodegenerative mechanisms in Christianson Syndrome rat"

### Sheet: NG_genes
Extended Data Table13
gene
Speg
Vat1
Postn
Egln3
Osbpl8
Adssl1
Plin2
Mfsd12
Plekhh2
Cox6a2
Cpd
Lrguk
Ptchd1
Csf1
Ctsb
Ctsl
Ctsz
S1pr1
Pianp
Fabp5
Ell2
Rftn1
Cadm1
Rai14
Gpr162
Gnas
Got1
Rassf3
Gas2l3
Cyp4v3
Cd274
Mdfic
Anxa4
Anxa5
Hif1a
Apbb2
Hcar2
St8sia6
Tmem202
Cd200r4
Apoe
Il1r1
Itgax
Kcnj2
Lag3
Lgals3
Lgals3bp
Lpl
Ly9
Lyz2
Mitf
Asph
Myo5a
Atp1a3
P2rx4
Chst11
Cdk18
Pdcd1
Serpinb6a
Serpine2
Plau
Fblim1
Vps13c
Axl
Sulf2
Ank
Etl4
Psen2
Fam20c
Actr3b
Ptger4
Nceh1
Rap2b
Plekha1
Rxrg
Crlf2
Xylt1
Inf2
Cpeb1
Soat1
Spp1
St14
Tlr2
Tyrobp
Cacna1a
Gnptab
Rnf128
Prr5l
Colec12
Olfr111
Capg
Bcar3
Cst7
Bhlhe40
Nrp1
Synj2
Syngr1
Cd9
Socs6
Cd83
Cd22
Ttyh2
Chst2
Cd34
Cxcl14
Cd68
Cd72
Ctla2b
H2-M3
Masp1
Ccl6
Milr1
Gm1673
Anapc15

### Sheet: DAM_genes
Gene
Apoe
B2m
Fth1
Tyrobp
Ctsb
Ctsd
Lyz2
Cd9
Cst7
Trem2
Axl
Ctsl
Cd9
Csf1
Itgax
Clec7a
Apoe
B2m
Fth1
Tyrobp
Ctsb
Ctsd
Lyz2

### Sheet: DAA
gene
Gfap
Ctsb
Ctsl
Vim
Serpina3n
Gsn
Ggta1
